# DNA:RNA hybrid mutational landscapes reveal a common route to genetic instability in evolving genomes

**DOI:** 10.64898/2026.09.25.754379

**Authors:** Myriam Zheng, Fanny Pouyet, Samuel O’Donnell, Nicolas Agier, Raphaël M. Mangione, Louis Ollivier, Christie Ouaddi, Umberto Aiello, Coralie Goncalves, Ophélie Lautier, Anna Babour, Domenico Libri, Gilles Fischer, Benoit Palancade

## Abstract

Pervasive DNA:RNA hybrids are recognized as pathological sources of genome instability, yet how their genotoxicity shapes mutational landscapes and genome evolution remains poorly understood. Here, we define the mutational footprint of hybrids by integrating genome-wide mapping, long-term mutation accumulation experiments, and analyses of genetic diversity across thousands of natural yeast genomes. We uncover signatures for embedded ribonucleotides and genic R-loops, together with a composite mutational pattern shared across natural populations and experimental evolution. Using reporters designed to dissect the mechanisms underlying genetic alterations, we find that they arise primarily from targeting by MutLγ-dependent mismatch repair followed by Rad52-mediated recombination. Although hybrids form dynamically across the genome, their genotoxicity is strongly skewed toward repetitive regions susceptible to these error-prone pathways, including microsatellites and retroelements. Our findings reveal a common mechanism of hybrid-associated mutagenesis that can shape genetic variation in evolving genomes.
