## Supplementary Table 1 for "DNA:RNA hybrid mutational landscapes reveal a common route to genetic instability in evolving genomes"

### Sheet: Suppl. Table 1 - data
MA line	genotype	CHR	POS	REF	ALT	TYPE	JUNCTIONS (SV)
H1	hpr1∆	chrVII	870036	TC	T	+1/-1	N/A
H2	hpr1∆	chrV	65293	G	GA	+1/-1	N/A
H2	hpr1∆	chrXII	721611	AT	A	+1/-1	N/A
H2	hpr1∆	chrXIII	757121	C	CT	+1/-1	N/A
H2	hpr1∆	chrXVI	358888	GT	G	+1/-1	N/A
H4	hpr1∆	chrXII	1039210	GA	G	+1/-1	N/A
H5	hpr1∆	chrX	404037	TG	T	+1/-1	N/A
H6	hpr1∆	chrIII	250192	G	GA	+1/-1	N/A
H7	hpr1∆	chrIV	790893	A	AG	+1/-1	N/A
H7	hpr1∆	chrXII	442818	T	TC	+1/-1	N/A
HB	hpr1∆	chrXVI	655404	CT	C	+1/-1	N/A
HC	hpr1∆	chrXV	738211	G	GA	+1/-1	N/A
HD	hpr1∆	chrV	168794	CA	C	+1/-1	N/A
R4	rnh1∆ rnh201∆	chrV	100216	C	CT	+1/-1	N/A
R4	rnh1∆ rnh201∆	chrXI	308146	A	AT	+1/-1	N/A
R5	rnh1∆ rnh201∆	chrXII	888704	G	GA	+1/-1	N/A
R6	rnh1∆ rnh201∆	chrX	639198	C	CT	+1/-1	N/A
R6	rnh1∆ rnh201∆	chrXV	888848	G	GT	+1/-1	N/A
RC	rnh1∆ rnh201∆	chrXIV	510328	C	CT	+1/-1	N/A
RC	rnh1∆ rnh201∆	chrXV	797033	C	CA	+1/-1	N/A
RE	rnh1∆ rnh201∆	chrVI	167527	A	AT	+1/-1	N/A
RE	rnh1∆ rnh201∆	chrVII	115786	C	CT	+1/-1	N/A
RE	rnh1∆ rnh201∆	chrXI	280468	TA	T	+1/-1	N/A
RF	rnh1∆ rnh201∆	chrXIII	775114	G	GA	+1/-1	N/A
RG	rnh1∆ rnh201∆	chrIV	542558	C	CA	+1/-1	N/A
RG	rnh1∆ rnh201∆	chrXIII	333983	AT	A	+1/-1	N/A
RG	rnh1∆ rnh201∆	chrXVI	435826	C	CT	+1/-1	N/A
RED_2	rnh201-RED	chrXI	518072	C	CT	+1/-1	N/A
RED_4	rnh201-RED	chrIV	369259	C	CA	+1/-1	N/A
RED_6	rnh201-RED	chrIV	1000470	G	GT	+1/-1	N/A
RED_6	rnh201-RED	chrXVI	321077	A	AT	+1/-1	N/A
RED_7	rnh201-RED	chrI	101281	C	CA	+1/-1	N/A
RED_7	rnh201-RED	chrII	553512	G	GA	+1/-1	N/A
RED_C	rnh201-RED	chrXIV	713355	GC	G	+1/-1	N/A
RED_D	rnh201-RED	chrX	111275	C	CA	+1/-1	N/A
RED_D	rnh201-RED	chrXII	667194	C	CA	+1/-1	N/A
RED_E	rnh201-RED	chrIV	126537	C	CT	+1/-1	N/A
RED_G	rnh201-RED	chrIV	1352454	TA	T	+1/-1	N/A
RED_G	rnh201-RED	chrXIV	413448	C	CT	+1/-1	N/A
RED_G	rnh201-RED	chrXVI	103058	AT	A	+1/-1	N/A
RED_H	rnh201-RED	chrXI	67773	CT	C	+1/-1	N/A
RED_H	rnh201-RED	chrXI	358455	CT	C	+1/-1	N/A
W1	wt	chrII	542890	GA	G	+1/-1	N/A
W5	wt	chrII	576030	TA	T	+1/-1	N/A
W8	wt	chrXII	1065137	TG	T	+1/-1	N/A
HE	hpr1∆	chrXI	164844	CTA	C	2-del	N/A
HG	hpr1∆	chrXIV	223583	AAT	A	2-del	N/A
R1	rnh1∆ rnh201∆	chrXIII	163569	TCA	T	2-del	N/A
R2	rnh1∆ rnh201∆	chrVIII	296967	GCA	G	2-del	N/A
R2	rnh1∆ rnh201∆	chrXI	37777	CCA	C	2-del	N/A
R5	rnh1∆ rnh201∆	chrXI	471318	CTG	C	2-del	N/A
R5	rnh1∆ rnh201∆	chrXIII	469567	CTG	C	2-del	N/A
R5	rnh1∆ rnh201∆	chrXIV	708344	CCA	C	2-del	N/A
R6	rnh1∆ rnh201∆	chrXVI	654250	CCA	C	2-del	N/A
R8	rnh1∆ rnh201∆	chrXV	547297	ACT	A	2-del	N/A
RB	rnh1∆ rnh201∆	chrIII	67693	TCA	T	2-del	N/A
RB	rnh1∆ rnh201∆	chrIII	81813	TGA	T	2-del	N/A
RC	rnh1∆ rnh201∆	chrII	255093	CAG	C	2-del	N/A
RD	rnh1∆ rnh201∆	chrXIV	466705	CAG	C	2-del	N/A
RED_6	rnh201-RED	chrVII	141916	CTA	C	2-del	N/A
RED_8	rnh201-RED	chrXVI	654825	TGA	T	2-del	N/A
RED_A	rnh201-RED	chrII	477089	GTA	G	2-del	N/A
RED_B	rnh201-RED	chrXV	430159	GAA	G	2-del	N/A
RED_E	rnh201-RED	chrXII	556468	CAT	C	2-del	N/A
RED_F	rnh201-RED	chrIV	653267	GAC	G	2-del	N/A
H1	hpr1∆	chrI	N/A	N/A	N/A	Aneuploidy_GAIN	N/A
H1	hpr1∆	chrII	N/A	N/A	N/A	Aneuploidy_GAIN	N/A
H1	hpr1∆	chrXIV	N/A	N/A	N/A	Aneuploidy_GAIN	N/A
H3	hpr1∆	chrII	N/A	N/A	N/A	Aneuploidy_GAIN	N/A
H3	hpr1∆	chrIII	N/A	N/A	N/A	Aneuploidy_GAIN	N/A
H5	hpr1∆	chrI	N/A	N/A	N/A	Aneuploidy_GAIN	N/A
H5	hpr1∆	chrII	N/A	N/A	N/A	Aneuploidy_GAIN	N/A
H6	hpr1∆	chrIX	N/A	N/A	N/A	Aneuploidy_GAIN	N/A
H7	hpr1∆	chrV	N/A	N/A	N/A	Aneuploidy_GAIN	N/A
H8	hpr1∆	chrII	N/A	N/A	N/A	Aneuploidy_GAIN	N/A
H8	hpr1∆	chrXIV	N/A	N/A	N/A	Aneuploidy_GAIN	N/A
HD	hpr1∆	chrI	N/A	N/A	N/A	Aneuploidy_GAIN	N/A
HD	hpr1∆	chrIII	N/A	N/A	N/A	Aneuploidy_GAIN	N/A
HE	hpr1∆	chrI	N/A	N/A	N/A	Aneuploidy_GAIN	N/A
HG	hpr1∆	chrIX	N/A	N/A	N/A	Aneuploidy_GAIN	N/A
HH	hpr1∆	chrI	N/A	N/A	N/A	Aneuploidy_GAIN	N/A
HH	hpr1∆	chrII	N/A	N/A	N/A	Aneuploidy_GAIN	N/A
R1	rnh1∆ rnh201∆	chrVII	N/A	N/A	N/A	Aneuploidy_GAIN	N/A
R2	rnh1∆ rnh201∆	chrXIII	N/A	N/A	N/A	Aneuploidy_GAIN	N/A
RED_G	rnh201-RED	chrXIV	N/A	N/A	N/A	Aneuploidy_GAIN	N/A
WC	wt	chrII	N/A	N/A	N/A	Aneuploidy_GAIN	N/A
H2	hpr1∆	chrV	N/A	N/A	N/A	Aneuploidy_LOSS	N/A
H4	hpr1∆	chrV	N/A	N/A	N/A	Aneuploidy_LOSS	N/A
H4	hpr1∆	chrX	N/A	N/A	N/A	Aneuploidy_LOSS	N/A
H6	hpr1∆	chrVI	N/A	N/A	N/A	Aneuploidy_LOSS	N/A
H6	hpr1∆	chrXV	N/A	N/A	N/A	Aneuploidy_LOSS	N/A
H7	hpr1∆	chrXV	N/A	N/A	N/A	Aneuploidy_LOSS	N/A
H8	hpr1∆	chrI	N/A	N/A	N/A	Aneuploidy_LOSS	N/A
HE	hpr1∆	chrXI	N/A	N/A	N/A	Aneuploidy_LOSS	N/A
HG	hpr1∆	chrXV	N/A	N/A	N/A	Aneuploidy_LOSS	N/A
R1	rnh1∆ rnh201∆	chrI	N/A	N/A	N/A	Aneuploidy_LOSS	N/A
H1	hpr1∆	N/A	N/A	N/A	N/A	Diploidization	N/A
H2	hpr1∆	N/A	N/A	N/A	N/A	Diploidization	N/A
H3	hpr1∆	N/A	N/A	N/A	N/A	Diploidization	N/A
H4	hpr1∆	N/A	N/A	N/A	N/A	Diploidization	N/A
H5	hpr1∆	N/A	N/A	N/A	N/A	Diploidization	N/A
H6	hpr1∆	N/A	N/A	N/A	N/A	Diploidization	N/A
H7	hpr1∆	N/A	N/A	N/A	N/A	Diploidization	N/A
H8	hpr1∆	N/A	N/A	N/A	N/A	Diploidization	N/A
HA	hpr1∆	N/A	N/A	N/A	N/A	Diploidization	N/A
HC	hpr1∆	N/A	N/A	N/A	N/A	Diploidization	N/A
HD	hpr1∆	N/A	N/A	N/A	N/A	Diploidization	N/A
HE	hpr1∆	N/A	N/A	N/A	N/A	Diploidization	N/A
HG	hpr1∆	N/A	N/A	N/A	N/A	Diploidization	N/A
R1	rnh1∆ rnh201∆	N/A	N/A	N/A	N/A	Diploidization	N/A
H1	hpr1∆	chrII	477089	G	GTA	INDEL_>2bp	N/A
H1	hpr1∆	chrV	387894	A	AAGCTTTTCTTCTTTTTATTACCG	INDEL_>2bp	N/A
H2	hpr1∆	chrVII	79002	G	GTA	INDEL_>2bp	N/A
H6	hpr1∆	chrXIV	777553	A	AAT	INDEL_>2bp	N/A
H8	hpr1∆	chrII	68282	G	GTTA	INDEL_>2bp	N/A
H8	hpr1∆	chrIX	105767	G	GATA	INDEL_>2bp	N/A
HB	hpr1∆	chrV	243786	A	ATAT	INDEL_>2bp	N/A
HB	hpr1∆	chrXII	1065051	TGGTGTGTG	T	INDEL_>2bp	N/A
HC	hpr1∆	chrXV	341959	TGATGATGTAGTC	T	INDEL_>2bp	N/A
HD	hpr1∆	chrXI	576492	ATCGTCGTCGTCGTCGTCGTCGTCG	A	INDEL_>2bp	N/A
HE	hpr1∆	chrVI	210344	T	TTG,TTGTG	INDEL_>2bp	N/A
HF	hpr1∆	chrVII	530034	A	ATCATCATCATCATCATCATCATCATCATCATCATCATCATCATCATCCATATCCTTATCCTCATCCTCATCCTCATCCTCATCC	INDEL_>2bp	N/A
HG	hpr1∆	chrI	77511	G	GAGA	INDEL_>2bp	N/A
HG	hpr1∆	chrV	469611	C	CGTATT	INDEL_>2bp	N/A
HH	hpr1∆	chrX	99490	G	GATTTTTTTTTTTTA	INDEL_>2bp	N/A
R1	rnh1∆ rnh201∆	chrXV	90	CCCA	C	INDEL_>2bp	N/A
R2	rnh1∆ rnh201∆	chrIX	387143	C	CAA	INDEL_>2bp	N/A
R3	rnh1∆ rnh201∆	chrVII	440441	C	CAAA	INDEL_>2bp	N/A
R3	rnh1∆ rnh201∆	chrXVI	869176	GATATCAACTTCTTCTCTTTCTCTTCTTGGTGGTCTGGAAGAGCCTTGGAAATTGGAACCTCTTGCAGCAGTCCAGTCA	G	INDEL_>2bp	N/A
R4	rnh1∆ rnh201∆	chrIX	350025	G	GTA	INDEL_>2bp	N/A
R4	rnh1∆ rnh201∆	chrXI	308133	G	GAAAAAAA	INDEL_>2bp	N/A
R6	rnh1∆ rnh201∆	chrII	353595	A	AAT	INDEL_>2bp	N/A
R6	rnh1∆ rnh201∆	chrXI	26591	C	CAT	INDEL_>2bp	N/A
R8	rnh1∆ rnh201∆	chrXIV	605720	C	CTA	INDEL_>2bp	N/A
RC	rnh1∆ rnh201∆	chrXVI	897094	C	CAAT	INDEL_>2bp	N/A
RD	rnh1∆ rnh201∆	chrVI	162339	A	ATTTTT	INDEL_>2bp	N/A
RD	rnh1∆ rnh201∆	chrVII	649555	G	GT,GTT	INDEL_>2bp	N/A
RE	rnh1∆ rnh201∆	chrIII	212095	CAGTGGAGTCGACTGAAGG	C	INDEL_>2bp	N/A
RF	rnh1∆ rnh201∆	chrXV	505992	AAAG	A	INDEL_>2bp	N/A
RH	rnh1∆ rnh201∆	chrXII	592502	C	CAA	INDEL_>2bp	N/A
RED_1	rnh201-RED	chrXV	722256	T	TGCAGAGGCTAGCAGAATTACCCTCCACGTTGATTGTCTGCGAGGCAAGAATGATCATCACCGTAGTGAGAG	INDEL_>2bp	N/A
RED_5	rnh201-RED	chrXV	31114	T	TTGAACCGGAGACTGATGAGCCCGATTCAGTGGCGGAGGATGAGCCTGATGTAATGGAAGTAGA	INDEL_>2bp	N/A
RED_6	rnh201-RED	chrXVI	575156	C	CAT	INDEL_>2bp	N/A
RED_8	rnh201-RED	chrIX	105433	A	AAAT	INDEL_>2bp	N/A
RED_E	rnh201-RED	chrVIII	35205	ATAT	A	INDEL_>2bp	N/A
RED_G	rnh201-RED	chrVII	394456	C	CGAT	INDEL_>2bp	N/A
RED_H	rnh201-RED	chrVII	530034	A	ATCATCATCATCATCATCATCATCATCATCATCATCATCATCATCATCCATATCCTTATCCTCATCCTCATCCTCATCCTCATCC	INDEL_>2bp	N/A
W1	wt	chrX	141074	A	AGGAGAAGAG	INDEL_>2bp	N/A
W8	wt	chrXIV	694240	C	CAT	INDEL_>2bp	N/A
WB	wt	chrXIII	238330	G	GATA	INDEL_>2bp	N/A
WE	wt	chrVIII	75976	A	AAT	INDEL_>2bp	N/A
WE	wt	chrXIII	159852	C	CAT,CATAT	INDEL_>2bp	N/A
H1	hpr1∆	chrM	N/A	N/A	N/A	mtDNA loss	N/A
H2	hpr1∆	chrM	N/A	N/A	N/A	mtDNA loss	N/A
H3	hpr1∆	chrM	N/A	N/A	N/A	mtDNA loss	N/A
H5	hpr1∆	chrM	N/A	N/A	N/A	mtDNA loss	N/A
H6	hpr1∆	chrM	N/A	N/A	N/A	mtDNA loss	N/A
H7	hpr1∆	chrM	N/A	N/A	N/A	mtDNA loss	N/A
H8	hpr1∆	chrM	N/A	N/A	N/A	mtDNA loss	N/A
HC	hpr1∆	chrM	N/A	N/A	N/A	mtDNA loss	N/A
HG	hpr1∆	chrM	N/A	N/A	N/A	mtDNA loss	N/A
HH	hpr1∆	chrM	N/A	N/A	N/A	mtDNA loss	N/A
R1	rnh1∆ rnh201∆	chrM	N/A	N/A	N/A	mtDNA loss	N/A
R2	rnh1∆ rnh201∆	chrM	N/A	N/A	N/A	mtDNA loss	N/A
H1	hpr1∆	chrIV	995053	A	T	SNV	N/A
H1	hpr1∆	chrVII	9849	T	G	SNV	N/A
H1	hpr1∆	chrVIII	245858	C	A	SNV	N/A
H1	hpr1∆	chrXIII	543925	C	T	SNV	N/A
H1	hpr1∆	chrXIV	26486	A	G	SNV	N/A
H1	hpr1∆	chrXV	201820	T	C	SNV	N/A
H1	hpr1∆	chrXVI	409000	T	C	SNV	N/A
H2	hpr1∆	chrI	45317	C	A	SNV	N/A
H2	hpr1∆	chrI	112499	C	A	SNV	N/A
H2	hpr1∆	chrII	798552	G	A	SNV	N/A
H2	hpr1∆	chrV	514964	C	T	SNV	N/A
H2	hpr1∆	chrX	208591	C	G	SNV	N/A
H2	hpr1∆	chrXI	158344	A	G	SNV	N/A
H2	hpr1∆	chrXI	617744	C	A	SNV	N/A
H2	hpr1∆	chrXI	643029	T	G	SNV	N/A
H2	hpr1∆	chrXII	735510	C	G	SNV	N/A
H2	hpr1∆	chrXIII	718531	T	A	SNV	N/A
H2	hpr1∆	chrXIV	201907	G	A	SNV	N/A
H2	hpr1∆	chrXV	524467	T	A	SNV	N/A
H2	hpr1∆	chrXVI	111836	A	T	SNV	N/A
H3	hpr1∆	chrIV	992768	A	C	SNV	N/A
H3	hpr1∆	chrVII	475207	C	A	SNV	N/A
H3	hpr1∆	chrVII	515224	T	A	SNV	N/A
H3	hpr1∆	chrVIII	299604	T	G	SNV	N/A
H3	hpr1∆	chrXIII	839972	A	G	SNV	N/A
H3	hpr1∆	chrXIV	94992	A	T	SNV	N/A
H3	hpr1∆	chrXVI	688993	C	G	SNV	N/A
H4	hpr1∆	chrII	566001	A	G	SNV	N/A
H4	hpr1∆	chrIV	141343	C	T	SNV	N/A
H4	hpr1∆	chrVII	541919	G	C	SNV	N/A
H4	hpr1∆	chrVII	663750	C	G	SNV	N/A
H4	hpr1∆	chrVII	849767	C	T	SNV	N/A
H4	hpr1∆	chrXIV	389422	G	C	SNV	N/A
H5	hpr1∆	chrI	98613	G	A	SNV	N/A
H5	hpr1∆	chrII	682346	C	T	SNV	N/A
H5	hpr1∆	chrIV	51895	C	T	SNV	N/A
H5	hpr1∆	chrIV	752606	T	A	SNV	N/A
H5	hpr1∆	chrV	15246	T	G	SNV	N/A
H5	hpr1∆	chrV	484551	A	C	SNV	N/A
H5	hpr1∆	chrVII	2843	T	C	SNV	N/A
H5	hpr1∆	chrVII	789910	G	A	SNV	N/A
H5	hpr1∆	chrVIII	179748	C	A	SNV	N/A
H5	hpr1∆	chrVIII	273091	T	G	SNV	N/A
H5	hpr1∆	chrIX	50450	A	T	SNV	N/A
H5	hpr1∆	chrX	149664	G	T	SNV	N/A
H5	hpr1∆	chrX	173592	A	T	SNV	N/A
H5	hpr1∆	chrX	189862	A	G	SNV	N/A
H5	hpr1∆	chrXI	355840	G	A	SNV	N/A
H5	hpr1∆	chrXII	724577	T	A	SNV	N/A
H5	hpr1∆	chrXIV	733471	A	G	SNV	N/A
H5	hpr1∆	chrXV	227000	G	T	SNV	N/A
H5	hpr1∆	chrXV	358893	A	G	SNV	N/A
H5	hpr1∆	chrXV	497886	C	A	SNV	N/A
H6	hpr1∆	chrII	50741	G	T	SNV	N/A
H6	hpr1∆	chrIV	288984	T	A	SNV	N/A
H6	hpr1∆	chrIV	333413	T	C	SNV	N/A
H6	hpr1∆	chrIV	1053729	T	G	SNV	N/A
H6	hpr1∆	chrV	435152	G	A	SNV	N/A
H6	hpr1∆	chrVI	219976	G	C	SNV	N/A
H6	hpr1∆	chrVII	181625	C	A	SNV	N/A
H6	hpr1∆	chrVII	269707	C	T	SNV	N/A
H6	hpr1∆	chrVII	501869	T	A	SNV	N/A
H6	hpr1∆	chrX	250102	G	A	SNV	N/A
H6	hpr1∆	chrXII	188027	C	A	SNV	N/A
H6	hpr1∆	chrXII	860093	C	T	SNV	N/A
H6	hpr1∆	chrXIV	234722	C	G	SNV	N/A
H6	hpr1∆	chrXV	326576	T	C	SNV	N/A
H7	hpr1∆	chrII	343002	T	C	SNV	N/A
H7	hpr1∆	chrII	673577	T	G	SNV	N/A
H7	hpr1∆	chrIV	631611	G	C	SNV	N/A
H7	hpr1∆	chrIV	1201308	C	A	SNV	N/A
H7	hpr1∆	chrIV	1254961	A	G	SNV	N/A
H7	hpr1∆	chrXI	526546	C	T	SNV	N/A
H7	hpr1∆	chrXI	597116	A	T	SNV	N/A
H7	hpr1∆	chrXII	34622	G	A	SNV	N/A
H7	hpr1∆	chrXII	675059	T	G	SNV	N/A
H7	hpr1∆	chrXV	578167	C	T	SNV	N/A
H7	hpr1∆	chrXVI	122526	T	C	SNV	N/A
H8	hpr1∆	chrII	175855	T	C	SNV	N/A
H8	hpr1∆	chrII	380258	T	C	SNV	N/A
H8	hpr1∆	chrII	732353	T	G	SNV	N/A
H8	hpr1∆	chrIII	261548	A	C	SNV	N/A
H8	hpr1∆	chrIV	60923	T	A	SNV	N/A
H8	hpr1∆	chrIV	98928	A	C	SNV	N/A
H8	hpr1∆	chrIV	846168	T	A	SNV	N/A
H8	hpr1∆	chrIV	996180	C	A	SNV	N/A
H8	hpr1∆	chrIV	1357709	C	T	SNV	N/A
H8	hpr1∆	chrIV	1434230	C	T	SNV	N/A
H8	hpr1∆	chrV	322507	A	G	SNV	N/A
H8	hpr1∆	chrVII	611676	T	G	SNV	N/A
H8	hpr1∆	chrVII	738028	A	G	SNV	N/A
H8	hpr1∆	chrVIII	184017	G	T	SNV	N/A
H8	hpr1∆	chrVIII	211464	C	G	SNV	N/A
H8	hpr1∆	chrXI	247681	A	G	SNV	N/A
H8	hpr1∆	chrXII	691920	G	T	SNV	N/A
H8	hpr1∆	chrXIV	224416	A	G	SNV	N/A
H8	hpr1∆	chrXIV	228871	G	C	SNV	N/A
H8	hpr1∆	chrXIV	252111	A	G	SNV	N/A
H8	hpr1∆	chrXIV	384347	G	A	SNV	N/A
H8	hpr1∆	chrXVI	337804	A	C	SNV	N/A
H8	hpr1∆	chrXVI	366357	C	G	SNV	N/A
H8	hpr1∆	chrXVI	698510	A	G	SNV	N/A
H8	hpr1∆	chrXVI	876518	C	A	SNV	N/A
HA	hpr1∆	chrI	142470	T	A	SNV	N/A
HA	hpr1∆	chrII	467482	G	T	SNV	N/A
HA	hpr1∆	chrIX	78966	A	T	SNV	N/A
HA	hpr1∆	chrXI	109009	G	T	SNV	N/A
HA	hpr1∆	chrXIV	510040	T	C	SNV	N/A
HB	hpr1∆	chrIV	272284	C	A	SNV	N/A
HB	hpr1∆	chrIV	1316972	C	A	SNV	N/A
HB	hpr1∆	chrVII	161813	G	T	SNV	N/A
HB	hpr1∆	chrXIV	406498	C	A	SNV	N/A
HC	hpr1∆	chrI	50983	G	A	SNV	N/A
HC	hpr1∆	chrIII	27310	T	A	SNV	N/A
HC	hpr1∆	chrIX	220556	A	T	SNV	N/A
HC	hpr1∆	chrXI	126514	C	G	SNV	N/A
HC	hpr1∆	chrXI	553040	G	A	SNV	N/A
HC	hpr1∆	chrXIII	723471	C	A	SNV	N/A
HC	hpr1∆	chrXV	325913	G	C	SNV	N/A
HC	hpr1∆	chrXV	624156	G	T	SNV	N/A
HD	hpr1∆	chrIII	155081	G	A	SNV	N/A
HD	hpr1∆	chrXIV	388392	G	A	SNV	N/A
HD	hpr1∆	chrXVI	454277	G	A	SNV	N/A
HD	hpr1∆	chrXVI	722287	G	T	SNV	N/A
HE	hpr1∆	chrX	173353	T	G	SNV	N/A
HE	hpr1∆	chrXIII	743497	C	T	SNV	N/A
HE	hpr1∆	chrXV	518873	C	G	SNV	N/A
HE	hpr1∆	chrXV	722539	T	C	SNV	N/A
HF	hpr1∆	chrII	772712	G	T	SNV	N/A
HF	hpr1∆	chrV	26629	G	C	SNV	N/A
HF	hpr1∆	chrIX	180201	G	A	SNV	N/A
HF	hpr1∆	chrIX	225734	T	G	SNV	N/A
HF	hpr1∆	chrXII	647808	C	A	SNV	N/A
HG	hpr1∆	chrI	202666	C	G	SNV	N/A
HG	hpr1∆	chrIX	378252	T	A	SNV	N/A
HG	hpr1∆	chrXI	581730	G	A	SNV	N/A
HG	hpr1∆	chrXII	850523	G	T	SNV	N/A
HG	hpr1∆	chrXIII	203924	G	A	SNV	N/A
HG	hpr1∆	chrXV	883045	T	C	SNV	N/A
HG	hpr1∆	chrXVI	234127	A	G	SNV	N/A
HG	hpr1∆	chrXVI	938479	A	C	SNV	N/A
HH	hpr1∆	chrII	606744	T	C	SNV	N/A
HH	hpr1∆	chrII	634686	A	G	SNV	N/A
HH	hpr1∆	chrIII	312505	A	C	SNV	N/A
HH	hpr1∆	chrIV	1356912	T	C	SNV	N/A
HH	hpr1∆	chrVII	375380	C	T	SNV	N/A
HH	hpr1∆	chrIX	108488	A	G	SNV	N/A
HH	hpr1∆	chrX	281984	C	G	SNV	N/A
HH	hpr1∆	chrXVI	940768	T	G	SNV	N/A
R1	rnh1∆ rnh201∆	chrIV	180159	T	G	SNV	N/A
R1	rnh1∆ rnh201∆	chrIV	781986	C	T	SNV	N/A
R1	rnh1∆ rnh201∆	chrIV	1507429	G	A	SNV	N/A
R1	rnh1∆ rnh201∆	chrVII	178405	A	T	SNV	N/A
R1	rnh1∆ rnh201∆	chrX	219386	A	T	SNV	N/A
R1	rnh1∆ rnh201∆	chrXII	335234	G	A	SNV	N/A
R1	rnh1∆ rnh201∆	chrXII	396208	C	G	SNV	N/A
R1	rnh1∆ rnh201∆	chrXII	399070	C	T	SNV	N/A
R1	rnh1∆ rnh201∆	chrXII	803634	C	A	SNV	N/A
R1	rnh1∆ rnh201∆	chrXII	803645	C	T	SNV	N/A
R1	rnh1∆ rnh201∆	chrXIII	499245	A	G	SNV	N/A
R1	rnh1∆ rnh201∆	chrXIII	510624	G	C	SNV	N/A
R1	rnh1∆ rnh201∆	chrXIV	350407	G	A	SNV	N/A
R1	rnh1∆ rnh201∆	chrXV	39164	T	C	SNV	N/A
R1	rnh1∆ rnh201∆	chrXV	337152	G	T	SNV	N/A
R1	rnh1∆ rnh201∆	chrXV	779723	G	T	SNV	N/A
R1	rnh1∆ rnh201∆	chrXVI	157458	A	T	SNV	N/A
R1	rnh1∆ rnh201∆	chrXVI	908539	C	T	SNV	N/A
R2	rnh1∆ rnh201∆	chrII	98299	A	C	SNV	N/A
R2	rnh1∆ rnh201∆	chrIII	73306	A	G	SNV	N/A
R2	rnh1∆ rnh201∆	chrIII	291091	T	C	SNV	N/A
R2	rnh1∆ rnh201∆	chrIV	1223315	A	G	SNV	N/A
R2	rnh1∆ rnh201∆	chrV	295916	A	G	SNV	N/A
R2	rnh1∆ rnh201∆	chrV	557514	G	T	SNV	N/A
R2	rnh1∆ rnh201∆	chrVII	277393	C	A	SNV	N/A
R2	rnh1∆ rnh201∆	chrIX	331874	C	A	SNV	N/A
R2	rnh1∆ rnh201∆	chrXIII	695734	G	A	SNV	N/A
R2	rnh1∆ rnh201∆	chrXV	260443	A	C	SNV	N/A
R2	rnh1∆ rnh201∆	chrXV	616792	G	A	SNV	N/A
R2	rnh1∆ rnh201∆	chrXVI	221032	G	T	SNV	N/A
R3	rnh1∆ rnh201∆	chrVI	211827	C	T	SNV	N/A
R3	rnh1∆ rnh201∆	chrVII	659145	A	T	SNV	N/A
R3	rnh1∆ rnh201∆	chrVIII	178301	C	T	SNV	N/A
R3	rnh1∆ rnh201∆	chrX	422961	C	T	SNV	N/A
R3	rnh1∆ rnh201∆	chrXVI	234211	A	G	SNV	N/A
R4	rnh1∆ rnh201∆	chrII	46120	G	A	SNV	N/A
R4	rnh1∆ rnh201∆	chrII	453637	G	T	SNV	N/A
R4	rnh1∆ rnh201∆	chrII	603732	T	C	SNV	N/A
R4	rnh1∆ rnh201∆	chrIV	1508509	G	A	SNV	N/A
R4	rnh1∆ rnh201∆	chrVI	240532	C	G	SNV	N/A
R4	rnh1∆ rnh201∆	chrVIII	154801	G	C	SNV	N/A
R4	rnh1∆ rnh201∆	chrXI	599877	G	A	SNV	N/A
R4	rnh1∆ rnh201∆	chrXIII	792768	A	T	SNV	N/A
R4	rnh1∆ rnh201∆	chrXV	228338	T	C	SNV	N/A
R4	rnh1∆ rnh201∆	chrXV	376679	G	A	SNV	N/A
R4	rnh1∆ rnh201∆	chrXVI	188776	G	T	SNV	N/A
R5	rnh1∆ rnh201∆	chrIII	316093	G	A	SNV	N/A
R5	rnh1∆ rnh201∆	chrVII	906881	G	T	SNV	N/A
R5	rnh1∆ rnh201∆	chrX	114415	C	T	SNV	N/A
R5	rnh1∆ rnh201∆	chrX	375687	C	T	SNV	N/A
R5	rnh1∆ rnh201∆	chrXIII	496912	C	A	SNV	N/A
R5	rnh1∆ rnh201∆	chrXIV	634773	G	A	SNV	N/A
R5	rnh1∆ rnh201∆	chrXVI	47701	G	A	SNV	N/A
R6	rnh1∆ rnh201∆	chrIII	35212	G	A	SNV	N/A
R6	rnh1∆ rnh201∆	chrVII	103813	G	C	SNV	N/A
R6	rnh1∆ rnh201∆	chrVII	789195	T	A	SNV	N/A
R6	rnh1∆ rnh201∆	chrX	71101	G	A	SNV	N/A
R6	rnh1∆ rnh201∆	chrXII	66324	G	T	SNV	N/A
R6	rnh1∆ rnh201∆	chrXII	433711	T	A	SNV	N/A
R6	rnh1∆ rnh201∆	chrXII	872328	G	C	SNV	N/A
R6	rnh1∆ rnh201∆	chrXIV	166370	G	C	SNV	N/A
R6	rnh1∆ rnh201∆	chrXIV	247507	T	A	SNV	N/A
R6	rnh1∆ rnh201∆	chrXVI	795460	G	A	SNV	N/A
R8	rnh1∆ rnh201∆	chrI	186345	A	G	SNV	N/A
R8	rnh1∆ rnh201∆	chrIV	936445	C	T	SNV	N/A
R8	rnh1∆ rnh201∆	chrV	359217	G	T	SNV	N/A
R8	rnh1∆ rnh201∆	chrVII	115795	C	T	SNV	N/A
R8	rnh1∆ rnh201∆	chrXIII	441812	G	T	SNV	N/A
R8	rnh1∆ rnh201∆	chrXV	204502	G	T	SNV	N/A
R8	rnh1∆ rnh201∆	chrXV	293522	G	T	SNV	N/A
RA	rnh1∆ rnh201∆	chrVII	122211	C	T	SNV	N/A
RA	rnh1∆ rnh201∆	chrVII	123264	C	T	SNV	N/A
RA	rnh1∆ rnh201∆	chrXIV	294308	G	C	SNV	N/A
RA	rnh1∆ rnh201∆	chrXV	1047701	G	T	SNV	N/A
RA	rnh1∆ rnh201∆	chrXVI	305855	G	A	SNV	N/A
RB	rnh1∆ rnh201∆	chrVI	71793	C	G	SNV	N/A
RB	rnh1∆ rnh201∆	chrVI	181007	G	T	SNV	N/A
RB	rnh1∆ rnh201∆	chrXV	628221	C	A	SNV	N/A
RB	rnh1∆ rnh201∆	chrXVI	435948	C	G	SNV	N/A
RC	rnh1∆ rnh201∆	chrIII	262488	C	T	SNV	N/A
RC	rnh1∆ rnh201∆	chrIV	1354981	C	T	SNV	N/A
RC	rnh1∆ rnh201∆	chrX	266127	A	G	SNV	N/A
RC	rnh1∆ rnh201∆	chrXII	1047609	G	A	SNV	N/A
RD	rnh1∆ rnh201∆	chrIV	1118941	T	C	SNV	N/A
RD	rnh1∆ rnh201∆	chrVII	521393	A	T	SNV	N/A
RD	rnh1∆ rnh201∆	chrX	267364	C	A	SNV	N/A
RD	rnh1∆ rnh201∆	chrXII	130884	T	C	SNV	N/A
RD	rnh1∆ rnh201∆	chrXIV	406905	T	C	SNV	N/A
RD	rnh1∆ rnh201∆	chrXV	767012	T	C	SNV	N/A
RE	rnh1∆ rnh201∆	chrVI	254844	C	A	SNV	N/A
RE	rnh1∆ rnh201∆	chrVII	500365	G	A	SNV	N/A
RE	rnh1∆ rnh201∆	chrVIII	29691	C	A	SNV	N/A
RE	rnh1∆ rnh201∆	chrVIII	334999	A	G	SNV	N/A
RE	rnh1∆ rnh201∆	chrXI	259188	C	G	SNV	N/A
RE	rnh1∆ rnh201∆	chrXI	351468	G	T	SNV	N/A
RE	rnh1∆ rnh201∆	chrXIII	689769	A	C	SNV	N/A
RE	rnh1∆ rnh201∆	chrXV	906820	G	T	SNV	N/A
RE	rnh1∆ rnh201∆	chrXVI	497734	T	A	SNV	N/A
RF	rnh1∆ rnh201∆	chrII	665807	G	T	SNV	N/A
RF	rnh1∆ rnh201∆	chrIV	488790	A	G	SNV	N/A
RF	rnh1∆ rnh201∆	chrV	393676	G	T	SNV	N/A
RF	rnh1∆ rnh201∆	chrVII	828389	A	G	SNV	N/A
RF	rnh1∆ rnh201∆	chrX	242145	T	A	SNV	N/A
RG	rnh1∆ rnh201∆	chrIV	1414264	A	C	SNV	N/A
RG	rnh1∆ rnh201∆	chrV	433152	A	C	SNV	N/A
RG	rnh1∆ rnh201∆	chrVIII	318839	C	T	SNV	N/A
RG	rnh1∆ rnh201∆	chrX	300873	G	T	SNV	N/A
RG	rnh1∆ rnh201∆	chrXIII	13033	C	T	SNV	N/A
RG	rnh1∆ rnh201∆	chrXIII	269457	G	T	SNV	N/A
RG	rnh1∆ rnh201∆	chrXV	527446	A	T	SNV	N/A
RG	rnh1∆ rnh201∆	chrXV	710410	T	C	SNV	N/A
RG	rnh1∆ rnh201∆	chrXVI	834672	G	A	SNV	N/A
RH	rnh1∆ rnh201∆	chrIV	161930	T	C	SNV	N/A
RH	rnh1∆ rnh201∆	chrIV	884346	G	A	SNV	N/A
RH	rnh1∆ rnh201∆	chrIV	1462362	T	G	SNV	N/A
RH	rnh1∆ rnh201∆	chrV	134996	T	G	SNV	N/A
RH	rnh1∆ rnh201∆	chrV	324074	C	G	SNV	N/A
RH	rnh1∆ rnh201∆	chrV	366810	C	A	SNV	N/A
RH	rnh1∆ rnh201∆	chrV	508619	G	A	SNV	N/A
RH	rnh1∆ rnh201∆	chrIX	267503	C	A	SNV	N/A
RH	rnh1∆ rnh201∆	chrX	656920	G	A	SNV	N/A
RH	rnh1∆ rnh201∆	chrXII	92629	G	T	SNV	N/A
RH	rnh1∆ rnh201∆	chrXIII	689519	G	A	SNV	N/A
RH	rnh1∆ rnh201∆	chrXIV	663220	C	G	SNV	N/A
RH	rnh1∆ rnh201∆	chrXVI	840013	G	C	SNV	N/A
RED_1	rnh201-RED	chrI	49131	A	T	SNV	N/A
RED_1	rnh201-RED	chrV	215462	C	A	SNV	N/A
RED_1	rnh201-RED	chrXIII	609570	A	T	SNV	N/A
RED_1	rnh201-RED	chrXV	627647	T	C	SNV	N/A
RED_2	rnh201-RED	chrI	120752	G	A	SNV	N/A
RED_2	rnh201-RED	chrV	419689	C	A	SNV	N/A
RED_3	rnh201-RED	chrXII	281144	A	T	SNV	N/A
RED_4	rnh201-RED	chrII	219629	A	C	SNV	N/A
RED_4	rnh201-RED	chrVII	592786	G	A	SNV	N/A
RED_4	rnh201-RED	chrVII	1040831	C	A	SNV	N/A
RED_4	rnh201-RED	chrVIII	16598	G	T	SNV	N/A
RED_4	rnh201-RED	chrXII	719059	C	G	SNV	N/A
RED_4	rnh201-RED	chrXIII	474309	G	A	SNV	N/A
RED_4	rnh201-RED	chrXIV	258838	C	T	SNV	N/A
RED_4	rnh201-RED	chrXV	116291	C	G	SNV	N/A
RED_5	rnh201-RED	chrIII	308414	A	G	SNV	N/A
RED_5	rnh201-RED	chrIV	1092177	G	C	SNV	N/A
RED_6	rnh201-RED	chrIV	666132	C	G	SNV	N/A
RED_6	rnh201-RED	chrV	121317	T	C	SNV	N/A
RED_6	rnh201-RED	chrXIV	624170	C	T	SNV	N/A
RED_6	rnh201-RED	chrXVI	354426	C	A	SNV	N/A
RED_7	rnh201-RED	chrII	256309	C	G	SNV	N/A
RED_7	rnh201-RED	chrIV	1393065	G	A	SNV	N/A
RED_7	rnh201-RED	chrVII	450973	G	A	SNV	N/A
RED_7	rnh201-RED	chrIX	98919	G	T	SNV	N/A
RED_7	rnh201-RED	chrX	406615	C	T	SNV	N/A
RED_7	rnh201-RED	chrX	558495	A	C	SNV	N/A
RED_7	rnh201-RED	chrXI	615858	C	T	SNV	N/A
RED_7	rnh201-RED	chrXIII	441629	G	C	SNV	N/A
RED_7	rnh201-RED	chrXVI	273457	T	C	SNV	N/A
RED_7	rnh201-RED	chrXVI	334322	G	A	SNV	N/A
RED_8	rnh201-RED	chrIV	1230256	C	A	SNV	N/A
RED_8	rnh201-RED	chrIV	1300032	C	G	SNV	N/A
RED_8	rnh201-RED	chrVIII	185897	A	G	SNV	N/A
RED_8	rnh201-RED	chrXVI	736342	G	C	SNV	N/A
RED_A	rnh201-RED	chrIII	219288	G	C	SNV	N/A
RED_A	rnh201-RED	chrIII	248907	T	C	SNV	N/A
RED_A	rnh201-RED	chrIV	1458128	C	T	SNV	N/A
RED_A	rnh201-RED	chrVII	988672	A	G	SNV	N/A
RED_A	rnh201-RED	chrXIII	147002	G	A	SNV	N/A
RED_A	rnh201-RED	chrXVI	405179	G	A	SNV	N/A
RED_A	rnh201-RED	chrXVI	822465	A	T	SNV	N/A
RED_B	rnh201-RED	chrIV	740189	T	A	SNV	N/A
RED_B	rnh201-RED	chrVI	191463	C	G	SNV	N/A
RED_B	rnh201-RED	chrVII	611253	C	T	SNV	N/A
RED_B	rnh201-RED	chrXI	532494	G	T	SNV	N/A
RED_B	rnh201-RED	chrXIII	557468	A	G	SNV	N/A
RED_C	rnh201-RED	chrIV	1169364	C	T	SNV	N/A
RED_C	rnh201-RED	chrV	197624	A	G	SNV	N/A
RED_C	rnh201-RED	chrXI	345413	T	C	SNV	N/A
RED_C	rnh201-RED	chrXIII	370834	T	G	SNV	N/A
RED_C	rnh201-RED	chrXVI	357863	G	T	SNV	N/A
RED_E	rnh201-RED	chrV	386550	G	C	SNV	N/A
RED_E	rnh201-RED	chrIX	170186	A	C	SNV	N/A
RED_E	rnh201-RED	chrX	38867	C	A	SNV	N/A
RED_F	rnh201-RED	chrIV	437893	C	A	SNV	N/A
RED_F	rnh201-RED	chrV	395538	G	T	SNV	N/A
RED_F	rnh201-RED	chrIX	116514	G	A	SNV	N/A
RED_F	rnh201-RED	chrXIII	334964	G	T	SNV	N/A
RED_F	rnh201-RED	chrXIV	139949	C	T	SNV	N/A
RED_F	rnh201-RED	chrXVI	644912	C	A	SNV	N/A
RED_G	rnh201-RED	chrII	303939	C	A	SNV	N/A
RED_G	rnh201-RED	chrIII	162640	T	G	SNV	N/A
RED_G	rnh201-RED	chrIII	162694	G	A	SNV	N/A
RED_G	rnh201-RED	chrIV	857325	C	G	SNV	N/A
RED_G	rnh201-RED	chrVII	26736	A	T	SNV	N/A
RED_G	rnh201-RED	chrXV	125055	A	G	SNV	N/A
RED_H	rnh201-RED	chrI	44832	G	T	SNV	N/A
RED_H	rnh201-RED	chrVII	869657	A	C	SNV	N/A
RED_H	rnh201-RED	chrX	46776	A	T	SNV	N/A
RED_H	rnh201-RED	chrXII	439159	T	A	SNV	N/A
W1	wt	chrIV	406701	T	C	SNV	N/A
W2	wt	chrVI	187227	G	T	SNV	N/A
W2	wt	chrIX	45589	A	G	SNV	N/A
W2	wt	chrXI	624320	A	G	SNV	N/A
W2	wt	chrXIV	60897	G	A	SNV	N/A
W2	wt	chrXVI	146364	C	T	SNV	N/A
W3	wt	chrIV	334815	C	T	SNV	N/A
W3	wt	chrIV	361878	G	A	SNV	N/A
W3	wt	chrXI	275246	A	C	SNV	N/A
W3	wt	chrXV	812312	C	T	SNV	N/A
W4	wt	chrIV	324220	T	C	SNV	N/A
W4	wt	chrV	327279	A	G	SNV	N/A
W4	wt	chrXII	19905	A	T	SNV	N/A
W4	wt	chrXV	967153	A	C	SNV	N/A
W4	wt	chrXV	1047707	G	T	SNV	N/A
W5	wt	chrIV	561548	G	T	SNV	N/A
W5	wt	chrIX	354891	A	G	SNV	N/A
W5	wt	chrXII	787974	G	A	SNV	N/A
W6	wt	chrIII	258675	G	A	SNV	N/A
W6	wt	chrVIII	156709	A	G	SNV	N/A
W7	wt	chrXVI	221948	A	C	SNV	N/A
W8	wt	chrXII	612229	T	C	SNV	N/A
W8	wt	chrXIII	502014	C	A	SNV	N/A
W8	wt	chrXVI	761875	T	G	SNV	N/A
WA	wt	chrIV	711706	G	C	SNV	N/A
WA	wt	chrX	175719	C	T	SNV	N/A
WA	wt	chrXIV	253796	G	A	SNV	N/A
WA	wt	chrXV	31855	G	C	SNV	N/A
WB	wt	chrVI	152627	C	T	SNV	N/A
WB	wt	chrVII	837073	G	A	SNV	N/A
WB	wt	chrX	264693	T	C	SNV	N/A
WB	wt	chrXIV	19634	G	A	SNV	N/A
WC	wt	chrIV	951990	C	A	SNV	N/A
WC	wt	chrIX	325065	C	T	SNV	N/A
WC	wt	chrXII	359967	C	A	SNV	N/A
WC	wt	chrXIII	866162	A	G	SNV	N/A
WC	wt	chrXIV	390719	T	G	SNV	N/A
WC	wt	chrXIV	471936	T	G	SNV	N/A
WC	wt	chrXV	666660	G	T	SNV	N/A
WD	wt	chrXII	570601	C	T	SNV	N/A
WF	wt	chrIV	381803	C	T	SNV	N/A
WF	wt	chrIV	498794	G	C	SNV	N/A
WF	wt	chrX	235267	A	G	SNV	N/A
WF	wt	chrXI	269496	G	A	SNV	N/A
WF	wt	chrXII	656955	C	A	SNV	N/A
WF	wt	chrXII	838166	T	A	SNV	N/A
WF	wt	chrXV	1075657	G	T	SNV	N/A
WG	wt	chrIII	283927	G	T	SNV	N/A
WG	wt	chrXV	110318	G	A	SNV	N/A
WG	wt	chrXV	898536	C	A	SNV	N/A
WH	wt	chrIII	187224	A	T	SNV	N/A
WH	wt	chrXII	14199	C	T	SNV	N/A
WH	wt	chrXIII	826574	A	C	SNV	N/A
WH	wt	chrXIV	133679	G	C	SNV	N/A
H4	hpr1∆	chrXVI	810564-850932	N/A	N/A	SV_DELETION	YPRCTy1-2;YPRCTy1-4
H6	hpr1∆	chrIII	151521-169115	N/A	N/A	SV_DELETION	Ty1 (unannotated);Ty1 (unannotated)
H7	hpr1∆	chrIV	877778-981171	N/A	N/A	SV_DELETION	YDRWTy2-2;YDRWTy2-3
W6	wt	chrXII	593145-656746	N/A	N/A	SV_DUPLICATION	YLRWTy1-2;YLRWTy1-3
H8	hpr1∆	chrIII:chrXVI	169207:810562	N/A	N/A	SV_TRANSLOCATION	Ty1 (unannotated);YPRCTy1-2
HA	hpr1∆	chrIV:chrXII	987135:941189	N/A	N/A	SV_TRANSLOCATION	YDRCTy1-3;YLRWTy2-1
HA	hpr1∆	chrV:chrIV	431824:992316	N/A	N/A	SV_TRANSLOCATION	YERCdelta14;YDRCTy1-3
HC	hpr1∆	chrV::chrVII	ND	N/A	N/A	SV_TRANSLOCATION	ND
HD	hpr1∆	chrIV:chrXIV	651420:525043	N/A	N/A	SV_TRANSLOCATION	YDRCTy1-1;YNLWTy1-2
